# Negative frequency-dependent selection maintains coexisting genotypes during fluctuating selection

**DOI:** 10.1101/729095

**Authors:** Caroline B. Turner, Sean W. Buskirk, Katrina B. Harris, Vaughn S. Cooper

## Abstract

Natural environments are rarely static; rather selection can fluctuate on time scales ranging from hours to centuries. However, it is unclear how adaptation to fluctuating environments differs from adaptation to constant environments at the genetic level. For bacteria, one key axis of environmental variation is selection for planktonic or biofilm modes of growth. We conducted an evolution experiment with *Burkholderia cenocepacia*, comparing the evolutionary dynamics of populations evolving under constant selection for either biofilm formation or planktonic growth with populations in which selection fluctuated between the two environments on a weekly basis. Populations evolved in the fluctuating environment shared many of the same genetic targets of selection as those evolved in constant biofilm selection, but were genetically distinct from the constant planktonic populations. In the fluctuating environment, mutations in the biofilm-regulating genes *wspA* and *rpfR* rose to high frequency in all replicate populations. A mutation in *wspA* first rose rapidly and nearly fixed during the initial biofilm phase but was subsequently displaced by a collection of *rpfR* mutants upon the shift to the planktonic phase. The *wspA* and *rpfR* genotypes coexisted via negative frequency-dependent selection around an equilibrium frequency that shifted between the environments. The maintenance of coexisting genotypes in the fluctuating environment was unexpected. Under temporally fluctuating environments coexistence of two genotypes is only predicted under a narrow range of conditions, but the frequency-dependent interactions we observed provide a mechanism that can increase the likelihood of coexistence in fluctuating environments.
