## Supplementary material for "Negative frequency-dependent selection maintains coexisting genotypes during fluctuating selection": Table S1

Treatment	Sample	Population	Day	Annotation	Description	Frequency	Gene	Mutation	Position	Chromosome
Fluctuating	SWB606	1	1	F463L (TTC-TTG)	wspA	0.786	Bcen2424_3786	C-G	647,438	NC_008543
Fluctuating	SWB614	1	4	F463L (TTC-TTG)	wspA	1	Bcen2424_3786	C-G	647,438	NC_008543
Fluctuating	SWB622	1	7	F463L (TTC-TTG)	wspA	1	Bcen2424_3786	C-G	647,438	NC_008543
Fluctuating	SWB630	1	8	coding (290/2004 nt)	yciR	0.106	Bcen2424_3554	-1 bp	397,505	NC_008543
Fluctuating	SWB630	1	8	D104G (GAC-GGC)	yciR	0.259	Bcen2424_3554	A-G	397,526	NC_008543
Fluctuating	SWB630	1	8	F463L (TTC-TTG)	wspA	0.483	Bcen2424_3786	C-G	647,438	NC_008543
Fluctuating	SWB630	1	8	intergenic (?66/?129)-intergenic (?121/+17)	rpfR + 94 genes	0.053	Bcen2424_3553/Bcen2424_3554-Bcen2424_3648/Bcen2424_3649	-98091 bp	397087-495178	NC_008543
Fluctuating	SWB634	1	11	coding (290/2004 nt)	yciR	0.319	Bcen2424_3554	-1 bp	397,505	NC_008543
Fluctuating	SWB634	1	11	D104G (GAC-GGC)	yciR	0.611	Bcen2424_3554	A-G	397,526	NC_008543
Fluctuating	SWB634	1	11	F463L (TTC-TTG)	wspA	0.06	Bcen2424_3786	C-G	647,438	NC_008543
Fluctuating	SWB634	1	11	intergenic (?66/?129)-intergenic (?121/+17)	rpfR + 94 genes	0.125	Bcen2424_3553/Bcen2424_3554-Bcen2424_3648/Bcen2424_3649	-98091 bp	397087-495178	NC_008543
Fluctuating	SWB638	1	14	coding (290/2004 nt)	yciR	0.287	Bcen2424_3554	-1 bp	397,505	NC_008543
Fluctuating	SWB638	1	14	D104G (GAC-GGC)	yciR	0.426	Bcen2424_3554	A-G	397,526	NC_008543
Fluctuating	SWB638	1	14	F463L (TTC-TTG)	wspA	0.238	Bcen2424_3786	C-G	647,438	NC_008543
Fluctuating	SWB638	1	14	L114F (CTC-TTC)	2-oxoglutarate dehydrogenase E1 component	0.11	sucA	C-T	1,666,074	NC_008542
Fluctuating	SWB638	1	14	S145R (AGC-AGG)	2-oxoglutarate dehydrogenase E1 component	0.087	sucA	C-G	1,666,169	NC_008542
Fluctuating	SWB646	1	15	F463L (TTC-TTG)	wspA	0.944	Bcen2424_3786	C-G	647,438	NC_008543
Fluctuating	SWB646	1	15	L114F (CTC-TTC)	2-oxoglutarate dehydrogenase E1 component	0.537	sucA	C-T	1,666,074	NC_008542
Fluctuating	SWB646	1	15	P740S (CCG-TCG)	2-oxoglutarate dehydrogenase E1 component	0.166	sucA	C-T	1,667,952	NC_008542
Fluctuating	SWB650	1	18	coding (2584/3150 nt)	acriflavin resistance protein	0.052	Bcen2424_1740	-1 bp	1,935,142	NC_008542
Fluctuating	SWB650	1	18	F463L (TTC-TTG)	wspA	0.919	Bcen2424_3786	C-G	647,438	NC_008543
Fluctuating	SWB650	1	18	L114F (CTC-TTC)	2-oxoglutarate dehydrogenase E1 component	0.651	sucA	C-T	1,666,074	NC_008542
Fluctuating	SWB650	1	18	P740S (CCG-TCG)	2-oxoglutarate dehydrogenase E1 component	0.094	sucA	C-T	1,667,952	NC_008542
Fluctuating	SWB654	1	21	F463L (TTC-TTG)	wspA	1	Bcen2424_3786	C-G	647,438	NC_008543
Fluctuating	SWB654	1	21	L114F (CTC-TTC)	2-oxoglutarate dehydrogenase E1 component	0.675	sucA	C-T	1,666,074	NC_008542
Fluctuating	SWB654	1	21	P740S (CCG-TCG)	2-oxoglutarate dehydrogenase E1 component	0.104	sucA	C-T	1,667,952	NC_008542
Fluctuating	SWB662	1	22	D104G (GAC-GGC)	yciR	0.28	Bcen2424_3554	A-G	397,526	NC_008543
Fluctuating	SWB662	1	22	F463L (TTC-TTG)	wspA	0.68	Bcen2424_3786	C-G	647,438	NC_008543
Fluctuating	SWB662	1	22	L114F (CTC-TTC)	2-oxoglutarate dehydrogenase E1 component	0.5	sucA	C-T	1,666,074	NC_008542
Fluctuating	SWB662	1	22	S145R (AGC-AGG)	2-oxoglutarate dehydrogenase E1 component	0.238	sucA	C-G	1,666,169	NC_008542
Fluctuating	SWB662	1	22	P740S (CCG-TCG)	2-oxoglutarate dehydrogenase E1 component	0.052	sucA	C-T	1,667,952	NC_008542
Fluctuating	SWB666	1	25	F498L (TTC-TTG)	aconitate hydratase	0.216	acnA	G-C	807,117	NC_008543
Fluctuating	SWB666	1	25	D65V (GAT-GTT)	lysine/ornithine N-monooxygenase	0.141	Bcen2424_1643	A-T	1,824,143	NC_008542
Fluctuating	SWB666	1	25	D47H (GAC-CAC)	phosphoenolpyruvate carboxylase	0.068	Bcen2424_2426	G-C	2,691,756	NC_008542
Fluctuating	SWB666	1	25	D104G (GAC-GGC)	yciR	0.518	Bcen2424_3554	A-G	397,526	NC_008543
Fluctuating	SWB666	1	25	F463L (TTC-TTG)	wspA	0.39	Bcen2424_3786	C-G	647,438	NC_008543
Fluctuating	SWB666	1	25	L114F (CTC-TTC)	2-oxoglutarate dehydrogenase E1 component	0.297	sucA	C-T	1,666,074	NC_008542
Fluctuating	SWB666	1	25	S145R (AGC-AGG)	2-oxoglutarate dehydrogenase E1 component	0.531	sucA	C-G	1,666,169	NC_008542
Fluctuating	SWB670	1	28	F498L (TTC-TTG)	aconitate hydratase	0.521	acnA	G-C	807,117	NC_008543
Fluctuating	SWB670	1	28	D65V (GAT-GTT)	lysine/ornithine N-monooxygenase	0.514	Bcen2424_1643	A-T	1,824,143	NC_008542
Fluctuating	SWB670	1	28	G67G (GGT-GGA)	hypothetical protein	0.184	Bcen2424_2394	A-T	2,656,539	NC_008542
Fluctuating	SWB670	1	28	D47H (GAC-CAC)	phosphoenolpyruvate carboxylase	0.195	Bcen2424_2426	G-C	2,691,756	NC_008542
Fluctuating	SWB670	1	28	D104G (GAC-GGC)	yciR	1	Bcen2424_3554	A-G	397,526	NC_008543
Fluctuating	SWB670	1	28	F463L (TTC-TTG)	wspA	0.093	Bcen2424_3786	C-G	647,438	NC_008543
Fluctuating	SWB670	1	28	H78Q (CAC-CAG)	alcohol dehydrogenase	0.227	Bcen2424_5797	G-C	2,922,038	NC_008543
Fluctuating	SWB670	1	28	L114F (CTC-TTC)	2-oxoglutarate dehydrogenase E1 component	0.057	sucA	C-T	1,666,074	NC_008542
Fluctuating	SWB670	1	28	S145R (AGC-AGG)	2-oxoglutarate dehydrogenase E1 component	0.804	sucA	C-G	1,666,169	NC_008542
Fluctuating	SWB607	2	1	E319* (GAA-TAA)	putative threonine-phosphate decarboxylase	0.065	Bcen2424_2449	G-T	2,722,691	NC_008542
Fluctuating	SWB607	2	1	F463L (TTC-TTG)	wspA	0.063	Bcen2424_3786	C-G	647,438	NC_008543
Fluctuating	SWB615	2	4	F463L (TTC-TTG)	wspA	1	Bcen2424_3786	C-G	647,438	NC_008543
Fluctuating	SWB623	2	7	F463L (TTC-TTG)	wspA	1	Bcen2424_3786	C-G	647,438	NC_008543
Fluctuating	SWB631	2	8	coding (290/2004 nt)	yciR	0.146	Bcen2424_3554	-1 bp	397,505	NC_008543
Fluctuating	SWB631	2	8	D104G (GAC-GGC)	yciR	0.214	Bcen2424_3554	A-G	397,526	NC_008543
Fluctuating	SWB631	2	8	F463L (TTC-TTG)	wspA	0.543	Bcen2424_3786	C-G	647,438	NC_008543
Fluctuating	SWB631	2	8	intergenic (?66/?129)-intergenic (?121/+17)	rpfR + 94 genes	0.055	Bcen2424_3553/Bcen2424_3554-Bcen2424_3648/Bcen2424_3649	-98091 bp	397087-495178	NC_008543
Fluctuating	SWB635	2	11	coding (290/2004 nt)	yciR	0.284	Bcen2424_3554	-1 bp	397,505	NC_008543
Fluctuating	SWB635	2	11	D104G (GAC-GGC)	yciR	0.481	Bcen2424_3554	A-G	397,526	NC_008543
Fluctuating	SWB635	2	11	R377H (CGC-CAC)	yciR	0.079	Bcen2424_3554	G-A	398,345	NC_008543
Fluctuating	SWB635	2	11	coding (1451/2004 nt)	yciR	0.069	Bcen2424_3554	(TCGGGCGCTGGGTGATGCGCACCGCGGCCGC)1-2	398,666	NC_008543
Fluctuating	SWB639	2	14	T61S (ACC-AGC)	gluconate transporter	0.43	Bcen2424_0662	C-G	736,639	NC_008542
Fluctuating	SWB639	2	14	K2K (AAG-AAA)	phosphoenolpyruvate carboxylase	0.543	Bcen2424_2426	G-A	2,691,623	NC_008542
Fluctuating	SWB639	2	14	coding (290/2004 nt)	yciR	0.071	Bcen2424_3554	-1 bp	397,505	NC_008543
Fluctuating	SWB639	2	14	D104G (GAC-GGC)	yciR	0.129	Bcen2424_3554	A-G	397,526	NC_008543
Fluctuating	SWB639	2	14	R377H (CGC-CAC)	yciR	0.073	Bcen2424_3554	G-A	398,345	NC_008543
Fluctuating	SWB639	2	14	F463L (TTC-TTG)	wspA	0.221	Bcen2424_3786	C-G	647,438	NC_008543
Fluctuating	SWB639	2	14	intergenic (+109/+47)	heavy metal translocating P-type ATPase/N-acetyltransferase GCN5	0.365	Bcen2424_5494Bcen2424_5495	-49 bp	2,597,260	NC_008543
Fluctuating	SWB647	2	15	L132L (CTG-CTT)	cytosine/purines, uracil, thiamine, allantoin permease	0.166	Bcen2424_1965	C-A	2,184,275	NC_008542
Fluctuating	SWB647	2	15	V282V (GTG-GTT)	6-phosphogluconate dehydrogenase	0.17	Bcen2424_1979	G-T	2,197,964	NC_008542
Fluctuating	SWB647	2	15	D47H (GAC-CAC)	phosphoenolpyruvate carboxylase	0.426	Bcen2424_2426	G-C	2,691,756	NC_008542
Fluctuating	SWB647	2	15	F463L (TTC-TTG)	wspA	0.912	Bcen2424_3786	C-G	647,438	NC_008543
Fluctuating	SWB647	2	15	R119G (CGT-GGT)	2-oxoglutarate dehydrogenase E1 component	0.196	sucA	C-G	1,666,089	NC_008542
Fluctuating	SWB651	2	18	V282V (GTG-GTT)	6-phosphogluconate dehydrogenase	0.071	Bcen2424_1979	G-T	2,197,964	NC_008542
Fluctuating	SWB651	2	18	D47H (GAC-CAC)	phosphoenolpyruvate carboxylase	0.819	Bcen2424_2426	G-C	2,691,756	NC_008542
Fluctuating	SWB651	2	18	F463L (TTC-TTG)	wspA	1	Bcen2424_3786	C-G	647,438	NC_008543
Fluctuating	SWB651	2	18	R119G (CGT-GGT)	2-oxoglutarate dehydrogenase E1 component	0.06	sucA	C-G	1,666,089	NC_008542
Fluctuating	SWB655	2	21	L132L (CTG-CTT)	cytosine/purines, uracil, thiamine, allantoin permease	0.061	Bcen2424_1965	C-A	2,184,275	NC_008542
Fluctuating	SWB655	2	21	D47H (GAC-CAC)	phosphoenolpyruvate carboxylase	0.858	Bcen2424_2426	G-C	2,691,756	NC_008542
Fluctuating	SWB655	2	21	R224C (CGC-TGC)	exporter-like protein	0.071	Bcen2424_2764	C-T	3,060,360	NC_008542
Fluctuating	SWB655	2	21	F463L (TTC-TTG)	wspA	1	Bcen2424_3786	C-G	647,438	NC_008543
Fluctuating	SWB663	2	22	D47H (GAC-CAC)	phosphoenolpyruvate carboxylase	0.839	Bcen2424_2426	G-C	2,691,756	NC_008542
Fluctuating	SWB663	2	22	F463L (TTC-TTG)	wspA	1	Bcen2424_3786	C-G	647,438	NC_008543
Fluctuating	SWB667	2	25	D47H (GAC-CAC)	phosphoenolpyruvate carboxylase	0.925	Bcen2424_2426	G-C	2,691,756	NC_008542
Fluctuating	SWB667	2	25	R377H (CGC-CAC)	yciR	0.069	Bcen2424_3554	G-A	398,345	NC_008543
Fluctuating	SWB667	2	25	F463L (TTC-TTG)	wspA	0.927	Bcen2424_3786	C-G	647,438	NC_008543
Fluctuating	SWB667	2	25	P79S (CCC-TCC)	hypothetical protein	0.103	Bcen2424_6685	C-T	916,423	NC_008544
Fluctuating	SWB671	2	28	L132L (CTG-CTT)	cytosine/purines, uracil, thiamine, allantoin permease	0.051	Bcen2424_1965	C-A	2,184,275	NC_008542
Fluctuating	SWB671	2	28	D47H (GAC-CAC)	phosphoenolpyruvate carboxylase	0.682	Bcen2424_2426	G-C	2,691,756	NC_008542
Fluctuating	SWB671	2	28	R377H (CGC-CAC)	yciR	0.14	Bcen2424_3554	G-A	398,345	NC_008543
Fluctuating	SWB671	2	28	F463L (TTC-TTG)	wspA	0.852	Bcen2424_3786	C-G	647,438	NC_008543
Fluctuating	SWB616	3	4	coding (2457-2459/2490 nt)	exporter-like protein	0.091	Bcen2424_2764	(GGC)8-7	3,062,147	NC_008542
Fluctuating	SWB616	3	4	F463L (TTC-TTG)	wspA	1	Bcen2424_3786	C-G	647,438	NC_008543
Fluctuating	SWB616	3	4	intergenic (+109/+47)	heavy metal translocating P-type ATPase/N-acetyltransferase GCN5	0.359	Bcen2424_5494Bcen2424_5495	-49 bp	2,597,260	NC_008543
Fluctuating	SWB624	3	7	R98C (CGC-TGC)	alcohol dehydrogenase	0.154	Bcen2424_1238	G-A	1,369,034	NC_008542
Fluctuating	SWB624	3	7	R597P (CGG-CCG)	TonB-dependent siderophore receptor	0.053	Bcen2424_1361	G-C	1,500,339	NC_008542
Fluctuating	SWB624	3	7	S436T (TCA-ACA)	DNA polymerase III subunits gamma and tau	0.108	Bcen2424_1827	A-T	2,029,440	NC_008542
Fluctuating	SWB624	3	7	F463L (TTC-TTG)	wspA	1	Bcen2424_3786	C-G	647,438	NC_008543
Fluctuating	SWB624	3	7	E548K (GAG-AAG)	ATP dependent DNA ligase	0.105	Bcen2424_6483	G-A	697,099	NC_008544
Fluctuating	SWB632	3	8	F463L (TTC-TTG)	wspA	1	Bcen2424_3786	C-G	647,438	NC_008543
Fluctuating	SWB636	3	11	coding (290/2004 nt)	yciR	0.209	Bcen2424_3554	-1 bp	397,505	NC_008543
Fluctuating	SWB636	3	11	D104G (GAC-GGC)	yciR	0.368	Bcen2424_3554	A-G	397,526	NC_008543
Fluctuating	SWB636	3	11	F463L (TTC-TTG)	wspA	0.21	Bcen2424_3786	C-G	647,438	NC_008543
Fluctuating	SWB636	3	11	intergenic (+108/+41)	heavy metal translocating P-type ATPase/N-acetyltransferase GCN5	0.189	Bcen2424_5494Bcen2424_5495	-56 bp	2,597,259	NC_008543
Fluctuating	SWB636	3	11	intergenic (?66/?129)-intergenic (?121/+17)	rpfR + 94 genes	0.084	Bcen2424_3553/Bcen2424_3554-Bcen2424_3648/Bcen2424_3649	-98091 bp	397087-495178	NC_008543
Fluctuating	SWB640	3	14	G5E (GGA-GAA)	phosphoenolpyruvate carboxylase	0.069	Bcen2424_2426	G-A	2,691,631	NC_008542
Fluctuating	SWB640	3	14	coding (290/2004 nt)	yciR	0.12	Bcen2424_3554	-1 bp	397,505	NC_008543
Fluctuating	SWB640	3	14	D104G (GAC-GGC)	yciR	0.133	Bcen2424_3554	A-G	397,526	NC_008543
Fluctuating	SWB640	3	14	F463L (TTC-TTG)	wspA	0.21	Bcen2424_3786	C-G	647,438	NC_008543
Fluctuating	SWB640	3	14	R378C (CGC-TGC)	heavy metal sensor signal transduction histidine kinase	0.101	Bcen2424_6325	C-T	513,300	NC_008544
Fluctuating	SWB648	3	15	P271R (CCG-CGG)	dihydrolipoamide succinyltransferase	0.098	Bcen2424_1509	C-G	1,669,547	NC_008542
Fluctuating	SWB648	3	15	A252A (GCG-GCA)	pyruvate dehydrogenase	0.117	Bcen2424_1839	C-T	2,043,342	NC_008542
Fluctuating	SWB648	3	15	intergenic (+182/+7)	MarR family transcriptional regulator/2-dehydropantoate 2-reductase	0.125	Bcen2424_1926Bcen2424_1927	C-T	2,142,764	NC_008542
Fluctuating	SWB648	3	15	S130L (TCG-TTG)	hypothetical protein	0.17	Bcen2424_2003	C-T	2,220,196	NC_008542
Fluctuating	SWB648	3	15	G5E (GGA-GAA)	phosphoenolpyruvate carboxylase	0.278	Bcen2424_2426	G-A	2,691,631	NC_008542
Fluctuating	SWB648	3	15	R407C (CGC-TGC)	transposase IS116/IS110/IS902 family protein	0.111	Bcen2424_3649	G-A	495,239	NC_008543
Fluctuating	SWB648	3	15	F463L (TTC-TTG)	wspA	1	Bcen2424_3786	C-G	647,438	NC_008543
Fluctuating	SWB648	3	15	C218F (TGC-TTC)	glucose-methanol-choline oxidoreductase	0.23	Bcen2424_4553	C-A	1,514,641	NC_008543
Fluctuating	SWB648	3	15	A384V (GCG-GTG)	major facilitator transporter	0.21	Bcen2424_6659	G-A	885,424	NC_008544
Fluctuating	SWB648	3	15	L274Q (CTG-CAG)	2-oxoglutarate dehydrogenase E1 component	0.083	sucA	T-A	1,666,555	NC_008542
Fluctuating	SWB652	3	18	K2K (AAG-AAA)	phosphoenolpyruvate carboxylase	0.081	Bcen2424_2426	G-A	2,691,623	NC_008542
Fluctuating	SWB652	3	18	G5E (GGA-GAA)	phosphoenolpyruvate carboxylase	0.215	Bcen2424_2426	G-A	2,691,631	NC_008542
Fluctuating	SWB652	3	18	coding (2457-2459/2490 nt)	exporter-like protein	0.06	Bcen2424_2764	(GGC)8-7	3,062,147	NC_008542
Fluctuating	SWB652	3	18	D104G (GAC-GGC)	yciR	0.075	Bcen2424_3554	A-G	397,526	NC_008543
Fluctuating	SWB652	3	18	F463L (TTC-TTG)	wspA	0.801	Bcen2424_3786	C-G	647,438	NC_008543
Fluctuating	SWB652	3	18	L274Q (CTG-CAG)	2-oxoglutarate dehydrogenase E1 component	0.13	sucA	T-A	1,666,555	NC_008542
Fluctuating	SWB656	3	21	G5E (GGA-GAA)	phosphoenolpyruvate carboxylase	0.367	Bcen2424_2426	G-A	2,691,631	NC_008542
Fluctuating	SWB656	3	21	F463L (TTC-TTG)	wspA	1	Bcen2424_3786	C-G	647,438	NC_008543
Fluctuating	SWB656	3	21	D60E (GAC-GAG)	2-oxoglutarate dehydrogenase E1 component	0.088	sucA	C-G	1,665,914	NC_008542
Fluctuating	SWB656	3	21	L274Q (CTG-CAG)	2-oxoglutarate dehydrogenase E1 component	0.143	sucA	T-A	1,666,555	NC_008542
Fluctuating	SWB656	3	21	V275L (GTC-CTC)	2-oxoglutarate dehydrogenase E1 component	0.052	sucA	G-C	1,666,557	NC_008542
Fluctuating	SWB664	3	22	coding (124/663 nt)	adenylate kinase	0.071	adk	(TCAAGGCCG)1-2	2,824,327	NC_008542
Fluctuating	SWB664	3	22	P271R (CCG-CGG)	dihydrolipoamide succinyltransferase	0.075	Bcen2424_1509	C-G	1,669,547	NC_008542
Fluctuating	SWB664	3	22	K2K (AAG-AAA)	phosphoenolpyruvate carboxylase	0.103	Bcen2424_2426	G-A	2,691,623	NC_008542
Fluctuating	SWB664	3	22	G5E (GGA-GAA)	phosphoenolpyruvate carboxylase	0.296	Bcen2424_2426	G-A	2,691,631	NC_008542
Fluctuating	SWB664	3	22	F463L (TTC-TTG)	wspA	0.927	Bcen2424_3786	C-G	647,438	NC_008543
Fluctuating	SWB664	3	22	L274Q (CTG-CAG)	2-oxoglutarate dehydrogenase E1 component	0.144	sucA	T-A	1,666,555	NC_008542
Fluctuating	SWB664	3	22	V275L (GTC-CTC)	2-oxoglutarate dehydrogenase E1 component	0.073	sucA	G-C	1,666,557	NC_008542
Fluctuating	SWB668	3	25	coding (124/663 nt)	adenylate kinase	0.13	adk	(TCAAGGCCG)1-2	2,824,327	NC_008542
Fluctuating	SWB668	3	25	K2K (AAG-AAA)	phosphoenolpyruvate carboxylase	0.058	Bcen2424_2426	G-A	2,691,623	NC_008542
Fluctuating	SWB668	3	25	G5E (GGA-GAA)	phosphoenolpyruvate carboxylase	0.114	Bcen2424_2426	G-A	2,691,631	NC_008542
Fluctuating	SWB668	3	25	F463L (TTC-TTG)	wspA	1	Bcen2424_3786	C-G	647,438	NC_008543
Fluctuating	SWB668	3	25	R205H (CGC-CAC)	phage SPO1 DNA polymerase-related protein	0.054	Bcen2424_6465	C-T	682,202	NC_008544
Fluctuating	SWB668	3	25	A671V (GCC-GTC)	DNA-directed RNA polymerase subunit beta	0.456	rpoB	C-T	391,811	NC_008542
Fluctuating	SWB668	3	25	L274Q (CTG-CAG)	2-oxoglutarate dehydrogenase E1 component	0.062	sucA	T-A	1,666,555	NC_008542
Fluctuating	SWB672	3	28	coding (124/663 nt)	adenylate kinase	0.234	adk	(TCAAGGCCG)1-2	2,824,327	NC_008542
Fluctuating	SWB672	3	28	coding (256/798 nt)	ethanolamine ammonia-lyase small subunit	0.114	Bcen2424_0130	-1 bp	141,907	NC_008542
Fluctuating	SWB672	3	28	E73D (GAG-GAT)	LysR family transcriptional regulator	0.064	Bcen2424_0725	G-T	808,378	NC_008542
Fluctuating	SWB672	3	28	V256V (GTG-GTC)	RND family efflux transporter MFP subunit	0.138	Bcen2424_1739	G-C	1,932,220	NC_008542
Fluctuating	SWB672	3	28	A429V (GCC-GTC)	HflK protein	0.109	Bcen2424_1805	G-A	2,005,872	NC_008542
Fluctuating	SWB672	3	28	M1M (GTG-ATG) †	phosphoenolpyruvate carboxylase	0.133	Bcen2424_2426	G-A	2,691,618	NC_008542
Fluctuating	SWB672	3	28	G5E (GGA-GAA)	phosphoenolpyruvate carboxylase	0.278	Bcen2424_2426	G-A	2,691,631	NC_008542
Fluctuating	SWB672	3	28	F589V (TTC-GTC)	yciR	0.1	Bcen2424_3554	T-G	398,980	NC_008543
Fluctuating	SWB672	3	28	F463L (TTC-TTG)	wspA	0.8	Bcen2424_3786	C-G	647,438	NC_008543
Fluctuating	SWB672	3	28	A96V (GCG-GTG)	AraC family transcriptional regulator	0.108	Bcen2424_4238	G-A	1,170,999	NC_008543
Fluctuating	SWB672	3	28	A42E (GCG-GAG)	membrane protein-like protein	0.126	Bcen2424_4297	G-T	1,240,660	NC_008543
Fluctuating	SWB672	3	28	intergenic (+109/+47)	heavy metal translocating P-type ATPase/N-acetyltransferase GCN5	0.419	Bcen2424_5494Bcen2424_5495	-49 bp	2,597,260	NC_008543
Fluctuating	SWB672	3	28	W472R (TGG-AGG)	major facilitator transporter	0.19	Bcen2424_5878	T-A	11,133	NC_008544
Fluctuating	SWB672	3	28	I291I (ATC-ATT)	RND efflux system outer membrane lipoprotein	0.117	Bcen2424_5965	C-T	100,686	NC_008544
Fluctuating	SWB672	3	28	F33L (TTC-TTA)	hypothetical protein	0.105	Bcen2424_6147	C-A	303,325	NC_008544
Fluctuating	SWB672	3	28	G181D (GGC-GAC)	short-chain dehydrogenase/reductase SDR	0.1	Bcen2424_6846	G-A	60,962	NC_008545
Fluctuating	SWB672	3	28	A671V (GCC-GTC)	DNA-directed RNA polymerase subunit beta	0.133	rpoB	C-T	391,811	NC_008542
Fluctuating	SWB672	3	28	D60E (GAC-GAG)	2-oxoglutarate dehydrogenase E1 component	0.06	sucA	C-G	1,665,914	NC_008542
Fluctuating	SWB672	3	28	A112V (GCC-GTC)	2-oxoglutarate dehydrogenase E1 component	0.083	sucA	C-T	1,666,069	NC_008542
Fluctuating	SWB617	4	4	coding (2457-2459/2490 nt)	exporter-like protein	0.078	Bcen2424_2764	(GGC)8-7	3,062,147	NC_008542
Fluctuating	SWB617	4	4	F463L (TTC-TTG)	wspA	1	Bcen2424_3786	C-G	647,438	NC_008543
Fluctuating	SWB617	4	4	L155P (CTC-CCC)	major facilitator transporter	0.111	Bcen2424_6467	A-G	684,307	NC_008544
Fluctuating	SWB625	4	7	coding (2457-2459/2490 nt)	exporter-like protein	0.074	Bcen2424_2764	(GGC)8-7	3,062,147	NC_008542
Fluctuating	SWB625	4	7	F463L (TTC-TTG)	wspA	1	Bcen2424_3786	C-G	647,438	NC_008543
Fluctuating	SWB633	4	8	coding (2457-2459/2490 nt)	exporter-like protein	0.053	Bcen2424_2764	(GGC)8-7	3,062,147	NC_008542
Fluctuating	SWB633	4	8	F463L (TTC-TTG)	wspA	1	Bcen2424_3786	C-G	647,438	NC_008543
Fluctuating	SWB637	4	11	coding (290/2004 nt)	yciR	0.227	Bcen2424_3554	-1 bp	397,505	NC_008543
Fluctuating	SWB637	4	11	D104G (GAC-GGC)	yciR	0.36	Bcen2424_3554	A-G	397,526	NC_008543
Fluctuating	SWB637	4	11	F463L (TTC-TTG)	wspA	0.221	Bcen2424_3786	C-G	647,438	NC_008543
Fluctuating	SWB637	4	11	A145A (GCG-GCA)	malto-oligosyltrehalose synthase	0.051	Bcen2424_6493	C-T	706,883	NC_008544
Fluctuating	SWB637	4	11	coding (545-594/1008 nt)	AraC family transcriptional regulator	0.163	Bcen2424_6918	-50 bp	135,221	NC_008545
Fluctuating	SWB637	4	11	intergenic (?66/?129)-intergenic (?121/+17)	rpfR + 94 genes	0.052	Bcen2424_3553/Bcen2424_3554-Bcen2424_3648/Bcen2424_3649	-98091 bp	397087-495178	NC_008543
Fluctuating	SWB641	4	14	coding (124/663 nt)	adenylate kinase	0.427	adk	(TCAAGGCCG)1-2	2,824,327:1	NC_008542
Fluctuating	SWB641	4	14	A214V (GCG-GTG)	hypothetical protein	0.058	Bcen2424_0479	C-T	534,948	NC_008542
Fluctuating	SWB641	4	14	coding (2457-2459/2490 nt)	exporter-like protein	0.144	Bcen2424_2764	(GGC)8-7	3,062,147	NC_008542
Fluctuating	SWB641	4	14	coding (290/2004 nt)	yciR	0.083	Bcen2424_3554	-1 bp	397,505	NC_008543
Fluctuating	SWB641	4	14	D104G (GAC-GGC)	yciR	0.31	Bcen2424_3554	A-G	397,526	NC_008543
Fluctuating	SWB641	4	14	coding (1451/2004 nt)	yciR	0.057	Bcen2424_3554	(TCGGGCGCTGGGTGATGCGCACCGCGGCCGC)1-2	398,666	NC_008543
Fluctuating	SWB641	4	14	F463L (TTC-TTG)	wspA	0.116	Bcen2424_3786	C-G	647,438	NC_008543
Fluctuating	SWB641	4	14	M139L (ATG-TTG)	2-methylisocitrate lyase	0.056	prpB	T-A	2,621,296	NC_008543
Fluctuating	SWB641	4	14	S145R (AGC-CGC)	2-oxoglutarate dehydrogenase E1 component	0.054	sucA	A-C	1,666,167	NC_008542
Fluctuating	SWB649	4	15	M34T (ATG-ACG)	adenylate kinase	0.116	adk	T-C	2,824,304	NC_008542
Fluctuating	SWB649	4	15	coding (124/663 nt)	adenylate kinase	0.18	adk	(TCAAGGCCG)1-2	2,824,327:1	NC_008542
Fluctuating	SWB649	4	15	coding (2457-2459/2490 nt)	exporter-like protein	0.06	Bcen2424_2764	(GGC)8-7	3,062,147	NC_008542
Fluctuating	SWB649	4	15	F463L (TTC-TTG)	wspA	1	Bcen2424_3786	C-G	647,438	NC_008543
Fluctuating	SWB649	4	15	S12P (TCC-CCC)	2-oxoglutarate dehydrogenase E1 component	0.05	sucA	T-C	1,665,768	NC_008542
Fluctuating	SWB649	4	15	S145R (AGC-CGC)	2-oxoglutarate dehydrogenase E1 component	0.347	sucA	A-C	1,666,167	NC_008542
Fluctuating	SWB653	4	18	M34T (ATG-ACG)	adenylate kinase	0.079	adk	T-C	2,824,304	NC_008542
Fluctuating	SWB653	4	18	coding (124/663 nt)	adenylate kinase	0.105	adk	(TCAAGGCCG)1-2	2,824,327:1	NC_008542
Fluctuating	SWB653	4	18	coding (2457-2459/2490 nt)	exporter-like protein	0.065	Bcen2424_2764	(GGC)8-7	3,062,147	NC_008542
Fluctuating	SWB653	4	18	F463L (TTC-TTG)	wspA	1	Bcen2424_3786	C-G	647,438	NC_008543
Fluctuating	SWB653	4	18	S12P (TCC-CCC)	2-oxoglutarate dehydrogenase E1 component	0.054	sucA	T-C	1,665,768	NC_008542
Fluctuating	SWB653	4	18	S145R (AGC-CGC)	2-oxoglutarate dehydrogenase E1 component	0.48	sucA	A-C	1,666,167	NC_008542
Fluctuating	SWB653	4	18	L278Q (CTG-CAG)	2-oxoglutarate dehydrogenase E1 component	0.052	sucA	T-A	1,666,567	NC_008542
Fluctuating	SWB657	4	21	coding (124/663 nt)	adenylate kinase	0.205	adk	(TCAAGGCCG)1-2	2,824,327	NC_008542
Fluctuating	SWB657	4	21	L58F (CTC-TTC)	adenylate kinase	0.055	adk	C-T	2,824,375	NC_008542
Fluctuating	SWB657	4	21	S26R (AGC-CGC)	methylmalonate-semialdehyde dehydrogenase	0.11	Bcen2424_1432	T-G	1,581,956	NC_008542
Fluctuating	SWB657	4	21	D95A (GAC-GCC)	putative threonine-phosphate decarboxylase	0.143	Bcen2424_2449	A-C	2,722,020	NC_008542
Fluctuating	SWB657	4	21	intergenic (+44/-454)	cobalamin synthesis protein, P47K/TraR/DksA family transcriptional regulator	0.111	Bcen2424_3089Bcen2424_3090	A-C	3,403,694	NC_008542
Fluctuating	SWB657	4	21	F463L (TTC-TTG)	wspA	1	Bcen2424_3786	C-G	647,438	NC_008543
Fluctuating	SWB657	4	21	E24A (GAA-GCA)	LysR family transcriptional regulator	0.129	Bcen2424_6068	A-C	214,532	NC_008544
Fluctuating	SWB657	4	21	T244P (ACG-CCG)	Hrp-dependent type III effector protein	0.137	Bcen2424_6294	A-C	475,572	NC_008544
Fluctuating	SWB657	4	21	S258R (AGC-CGC)	DNA mismatch repair protein	0.125	mutL	T-G	857,550	NC_008542
Fluctuating	SWB657	4	21	S145R (AGC-CGC)	2-oxoglutarate dehydrogenase E1 component	0.523	sucA	A-C	1,666,167	NC_008542
Fluctuating	SWB657	4	21	L278Q (CTG-CAG)	2-oxoglutarate dehydrogenase E1 component	0.098	sucA	T-A	1,666,567	NC_008542
Fluctuating	SWB665	4	22	coding (124/663 nt)	adenylate kinase	0.16	adk	(TCAAGGCCG)1-2	2,824,327	NC_008542
Fluctuating	SWB665	4	22	L58F (CTC-TTC)	adenylate kinase	0.068	adk	C-T	2,824,375	NC_008542
Fluctuating	SWB665	4	22	G764D (GGC-GAC)	fimbrial biogenesis outer membrane usher protein	0.093	Bcen2424_1627	G-A	1,796,324	NC_008542
Fluctuating	SWB665	4	22	A83A (GCG-GCC)	putative threonine-phosphate decarboxylase	0.06	Bcen2424_2449	G-C	2,721,985	NC_008542
Fluctuating	SWB665	4	22	E454K (GAG-AAG)	2-isopropylmalate synthase	0.114	Bcen2424_2812	G-A	3,109,189	NC_008542
Fluctuating	SWB665	4	22	F463L (TTC-TTG)	wspA	1	Bcen2424_3786	C-G	647,438	NC_008543
Fluctuating	SWB665	4	22	S145R (AGC-CGC)	2-oxoglutarate dehydrogenase E1 component	0.428	sucA	A-C	1,666,167	NC_008542
Fluctuating	SWB665	4	22	L278Q (CTG-CAG)	2-oxoglutarate dehydrogenase E1 component	0.07	sucA	T-A	1,666,567	NC_008542
Fluctuating	SWB669	4	25	coding (124/663 nt)	adenylate kinase	0.116	adk	(TCAAGGCCG)1-2	2,824,327	NC_008542
Fluctuating	SWB669	4	25	F463L (TTC-TTG)	wspA	0.857	Bcen2424_3786	C-G	647,438	NC_008543
Fluctuating	SWB669	4	25	N545Y (AAC-TAC)	wspA	0.071	Bcen2424_3786	A-T	647,682	NC_008543
Fluctuating	SWB669	4	25	D354Y (GAT-TAT)	malto-oligosyltrehalose synthase	0.117	Bcen2424_6493	C-A	706,258	NC_008544
Fluctuating	SWB669	4	25	coding (545-594/1008 nt)	AraC family transcriptional regulator	0.322	Bcen2424_6918	-50 bp	135,221	NC_008545
Fluctuating	SWB669	4	25	S145R (AGC-CGC)	2-oxoglutarate dehydrogenase E1 component	0.539	sucA	A-C	1,666,167	NC_008542
Fluctuating	SWB669	4	25	L278Q (CTG-CAG)	2-oxoglutarate dehydrogenase E1 component	0.102	sucA	T-A	1,666,567	NC_008542
Fluctuating	SWB673	4	28	A214V (GCG-GTG)	hypothetical protein	0.118	Bcen2424_0479	C-T	534,948	NC_008542
Fluctuating	SWB673	4	28	K7Q (AAA-CAA)	LysR family transcriptional regulator	0.102	Bcen2424_0725	A-C	808,178	NC_008542
Fluctuating	SWB673	4	28	K37N (AAG-AAC)	LysR family transcriptional regulator	0.135	Bcen2424_0725	G-C	808,270	NC_008542
Fluctuating	SWB673	4	28	E231K (GAA-AAA)	LysR family transcriptional regulator	0.126	Bcen2424_0725	G-A	808,850	NC_008542
Fluctuating	SWB673	4	28	V73I (GTC-ATC)	phage-related integrase	0.133	Bcen2424_1569	C-T	1,732,295	NC_008542
Fluctuating	SWB673	4	28	L6* (TTG-TAG)	taurine catabolism dioxygenase TauD/TfdA	0.422	Bcen2424_1634	T-A	1,800,293	NC_008542
Fluctuating	SWB673	4	28	T356T (ACG-ACA)	lysine/ornithine N-monooxygenase	0.071	Bcen2424_1643	G-A	1,825,017	NC_008542
Fluctuating	SWB673	4	28	A34A (GCA-GCT)	cobyrinic acid a,c-diamide synthase	0.104	Bcen2424_2444	T-A	2,717,653	NC_008542
Fluctuating	SWB673	4	28	D104G (GAC-GGC)	yciR	0.293	Bcen2424_3554	A-G	397,526	NC_008543
Fluctuating	SWB673	4	28	coding (1451/2004 nt)	yciR	0.158	Bcen2424_3554	(TCGGGCGCTGGGTGATGCGCACCGCGGCCGC)1-2	398,666	NC_008543
Fluctuating	SWB673	4	28	F463L (TTC-TTG)	wspA	0.193	Bcen2424_3786	C-G	647,438	NC_008543
Fluctuating	SWB673	4	28	N545Y (AAC-TAC)	wspA	0.105	Bcen2424_3786	A-T	647,682	NC_008543
Fluctuating	SWB673	4	28	M139L (ATG-TTG)	2-methylisocitrate lyase	0.152	prpB	T-A	2,621,296	NC_008543
Fluctuating	SWB673	4	28	N301D (AAC-GAC)	30S ribosomal protein S1	0.159	rpsA	A-G	1,162,251	NC_008542
Fluctuating	SWB673	4	28	Q94K (CAG-AAG)	2-oxoglutarate dehydrogenase E1 component	0.321	sucA	C-A	1,666,014	NC_008542
Fluctuating	SWB673	4	28	S145R (AGC-CGC)	2-oxoglutarate dehydrogenase E1 component	0.239	sucA	A-C	1,666,167	NC_008542
Biofilm	SWB618	5	4	F463L (TTC-TTG)	wspA	0.944	Bcen2424_3786	C-G	647,438	NC_008543
Biofilm	SWB626	5	7	G194S (GGC-AGC)	hypothetical protein	0.108	Bcen2424_1439	G-A	1,589,491	NC_008542
Biofilm	SWB626	5	7	F463L (TTC-TTG)	wspA	1	Bcen2424_3786	C-G	647,438	NC_008543
Biofilm	SWB642	5	14	F463L (TTC-TTG)	wspA	0.862	Bcen2424_3786	C-G	647,438	NC_008543
Biofilm	SWB658	5	21	coding (124/663 nt)	adenylate kinase	0.171	adk	(TCAAGGCCG)1-2	2,824,327	NC_008542
Biofilm	SWB658	5	21	D104G (GAC-GGC)	yciR	0.052	Bcen2424_3554	A-G	397,526	NC_008543
Biofilm	SWB658	5	21	F463L (TTC-TTG)	wspA	0.933	Bcen2424_3786	C-G	647,438	NC_008543
Biofilm	SWB674	5	28	coding (124/663 nt)	adenylate kinase	0.251	adk	(TCAAGGCCG)1-2	2,824,327	NC_008542
Biofilm	SWB674	5	28	S80R (AGC-AGG)	fimbrial protein	0.109	Bcen2424_1626	C-G	1,793,672	NC_008542
Biofilm	SWB674	5	28	R104L (CGC-CTC)	taurine catabolism dioxygenase TauD/TfdA	0.069	Bcen2424_1634	G-T	1,800,587	NC_008542
Biofilm	SWB674	5	28	coding (4160-4241/4989 nt)	amino acid adenylation domain-containing protein	0.101	Bcen2424_1641	-82 bp	1,822,067	NC_008542
Biofilm	SWB674	5	28	F463L (TTC-TTG)	wspA	0.821	Bcen2424_3786	C-G	647,438	NC_008543
Biofilm	SWB674	5	28	L114F (CTC-TTC)	2-oxoglutarate dehydrogenase E1 component	0.059	sucA	C-T	1,666,074	NC_008542
Biofilm	SWB674	5	28	L149Q (CTG-CAG)	2-oxoglutarate dehydrogenase E1 component	0.078	sucA	T-A	1,666,180	NC_008542
Biofilm	SWB611	6	1	S351S (AGC-AGT)	RND family efflux transporter MFP subunit	0.053	Bcen2424_1739	C-T	1,932,505	NC_008542
Biofilm	SWB611	6	1	T75M (ACG-ATG)	hypothetical protein	0.102	Bcen2424_6928	G-A	143,330	NC_008545
Biofilm	SWB619	6	4	F463L (TTC-TTG)	wspA	1	Bcen2424_3786	C-G	647,438	NC_008543
Biofilm	SWB627	6	7	F463L (TTC-TTG)	wspA	1	Bcen2424_3786	C-G	647,438	NC_008543
Biofilm	SWB627	6	7	N171I (AAC-ATC)	TetR family transcriptional regulator	0.383	Bcen2424_6911	T-A	127,614	NC_008545
Biofilm	SWB643	6	14	F463L (TTC-TTG)	wspA	0.927	Bcen2424_3786	C-G	647,438	NC_008543
Biofilm	SWB659	6	21	K114M (AAG-ATG)	inner-membrane translocator	0.113	Bcen2424_0909	T-A	1,019,367	NC_008542
Biofilm	SWB659	6	21	D156N (GAT-AAT)	TonB-dependent siderophore receptor	0.129	Bcen2424_1361	G-A	1,499,015	NC_008542
Biofilm	SWB659	6	21	G5E (GGA-GAA)	phosphoenolpyruvate carboxylase	0.312	Bcen2424_2426	G-A	2,691,631	NC_008542
Biofilm	SWB659	6	21	F463L (TTC-TTG)	wspA	1	Bcen2424_3786	C-G	647,438	NC_008543
Biofilm	SWB659	6	21	N545Y (AAC-TAC)	wspA	0.065	Bcen2424_3786	A-T	647,682	NC_008543
Biofilm	SWB659	6	21	S99W (TCG-TGG)	2-oxoglutarate dehydrogenase E1 component	0.447	sucA	C-G	1,666,030	NC_008542
Biofilm	SWB675	6	28	coding (726/1281 nt)	dihydrolipoamide succinyltransferase	0.242	Bcen2424_1509	(TACAAG)1-2	1,669,461	NC_008542
Biofilm	SWB675	6	28	G5E (GGA-GAA)	phosphoenolpyruvate carboxylase	0.23	Bcen2424_2426	G-A	2,691,631	NC_008542
Biofilm	SWB675	6	28	F463L (TTC-TTG)	wspA	0.841	Bcen2424_3786	C-G	647,438	NC_008543
Biofilm	SWB675	6	28	N545Y (AAC-TAC)	wspA	0.203	Bcen2424_3786	A-T	647,682	NC_008543
Biofilm	SWB675	6	28	S99W (TCG-TGG)	2-oxoglutarate dehydrogenase E1 component	0.302	sucA	C-G	1,666,030	NC_008542
Biofilm	SWB675	6	28	F325Y (TTC-TAC)	2-oxoglutarate dehydrogenase E1 component	0.054	sucA	T-A	1,666,708	NC_008542
Biofilm	SWB675	6	28	intergenic (?66/?129)-intergenic (?121/+17)	rpfR + 94 genes	0.137	Bcen2424_3553/Bcen2424_3554-Bcen2424_3648/Bcen2424_3649	-98091 bp	397087-495178	NC_008543
Biofilm	SWB612	7	1	F463L (TTC-TTG)	wspA	0.704	Bcen2424_3786	C-G	647,438	NC_008543
Biofilm	SWB620	7	4	F463L (TTC-TTG)	wspA	0.927	Bcen2424_3786	C-G	647,438	NC_008543
Biofilm	SWB628	7	7	intergenic (+163/-301)	hypothetical protein/hypothetical protein	0.103	Bcen2424_1387Bcen2424_1388	G-A	1,532,904	NC_008542
Biofilm	SWB628	7	7	F463L (TTC-TTG)	wspA	1	Bcen2424_3786	C-G	647,438	NC_008543
Biofilm	SWB644	7	14	V110V (GTG-GTT)	precorrin-6y C5,15-methyltransferase subunit CbiE	0.121	Bcen2424_1675	G-T	1,862,635	NC_008542
Biofilm	SWB644	7	14	D104G (GAC-GGC)	yciR	0.052	Bcen2424_3554	A-G	397,526	NC_008543
Biofilm	SWB644	7	14	F463L (TTC-TTG)	wspA	0.829	Bcen2424_3786	C-G	647,438	NC_008543
Biofilm	SWB660	7	21	D78N (GAC-AAC)	fimbrial protein	0.118	Bcen2424_1626	G-A	1,793,664	NC_008542
Biofilm	SWB660	7	21	coding (290/2004 nt)	yciR	0.09	Bcen2424_3554	-1 bp	397,505	NC_008543
Biofilm	SWB660	7	21	F589V (TTC-GTC)	yciR	0.152	Bcen2424_3554	T-G	398,980	NC_008543
Biofilm	SWB660	7	21	F463L (TTC-TTG)	wspA	0.597	Bcen2424_3786	C-G	647,438	NC_008543
Biofilm	SWB660	7	21	G564D (GGC-GAC)	wspE	0.107	Bcen2424_3791	G-A	652,509	NC_008543
Biofilm	SWB660	7	21	G319A (GGC-GCC)	hypothetical protein	0.11	Bcen2424_6217	C-G	383,014	NC_008544
Biofilm	SWB660	7	21	P116S (CCG-TCG)	2-oxoglutarate dehydrogenase E1 component	0.331	sucA	C-T	1,666,080	NC_008542
Biofilm	SWB613	8	1	D1231V (GAT-GTT)	TraG domain-containing protein	0.108	Bcen2424_6815	A-T	27,335	NC_008545
Biofilm	SWB613	8	1	A98T (GCC-ACC)	short-chain dehydrogenase/reductase SDR	0.087	Bcen2424_6846	G-A	60,712	NC_008545
Biofilm	SWB621	8	4	F463L (TTC-TTG)	wspA	1	Bcen2424_3786	C-G	647,438	NC_008543
Biofilm	SWB629	8	7	F463L (TTC-TTG)	wspA	1	Bcen2424_3786	C-G	647,438	NC_008543
Biofilm	SWB645	8	14	coding (2457-2459/2490 nt)	exporter-like protein	0.107	Bcen2424_2764	(GGC)8-7	3,062,147	NC_008542
Biofilm	SWB645	8	14	coding (290/2004 nt)	yciR	0.08	Bcen2424_3554	-1 bp	397,505	NC_008543
Biofilm	SWB645	8	14	D104G (GAC-GGC)	yciR	0.104	Bcen2424_3554	A-G	397,526	NC_008543
Biofilm	SWB645	8	14	F463L (TTC-TTG)	wspA	0.62	Bcen2424_3786	C-G	647,438	NC_008543
Biofilm	SWB645	8	14	V316E (GTG-GAG)	heavy metal translocating P-type ATPase	0.061	Bcen2424_5494	T-A	2,595,032	NC_008543
Planktonic	CBT854	9	11	R34H (CGC-CAC)	cystathionine beta?lyase	0.138	Bcen2424_1779	C-T	1,978,166	NC_008542
Planktonic	CBT854	9	11	intergenic (+24/?118)	transcription antitermination protein NusG/50S ribosomal protein L11	0.19	nusG/rplK	G-A	386,926	NC_008542
Planktonic	CBT854	9	11	T762R (ACG-AGG)	DNA?directed RNA polymerase subunit beta'	0.49	Bcen2424_0341	C-G	396,212	NC_008542
Planktonic	CBT855	10	11	T762K (ACG?AAG)	DNA?directed RNA polymerase subunit beta'	0.06	Bcen2424_0341	C-A	396,212	NC_008542
Planktonic	CBT857	12	11	V666E (GTG-GAG)	DNA?directed RNA polymerase subunit beta'	0.269	Bcen2424_0341	T-A	395,924	NC_008542
Planktonic	CBT857	12	11	D160N (GAC-AAC)	2?C?methyl?D?erythritol 4?phosphate cytidylyltransferase	0.114	ispD	C-T	2,158,638	NC_008542
